# Vascular normalization in breast cancer confers an endothelial immune suppressive gene expression profile

**DOI:** 10.64898/2026.06.17.733057

**Authors:** Liqun He, Michael Welsh

**Affiliations:** Department of Immunology, Genetics and Pathology, Uppsala University; Department of Medical Cell Biology, Uppsala University

**Keywords:** Vascular leakage, vascular normalization, immune suppression, breast cancer, gene expression, *Shb*-gene

## Abstract

Tumors commonly exhibit a leaky vasculature and innate and/or adaptive immune cell infiltration. A recent study showed that a non-leaky and normalized mouse breast cancer vasculature after conditional deletion of the *Shb* gene in endothelial cells (EC) displayed a suppressive immune cell profile. To extend those findings further, regulation of immunomodulatory gene expression of normalized breast cancer EC was related to healthy human breast and human breast cancer EC gene expression. A considerable correlation was observed in the gene expression profiles of immunoregulatory genes between normal breast arterial EC and normalized (*Shb*-deficient) EC, and these changes did not primarily seem to involve gene products forming conduits for tumor leukocyte transendothelial migration but other aspects of immune suppression as for example cytokine expression. In addition to breast cancer, healthy lung and colonic EC exhibited an immune suppressive phenotype compared to their lung cancer and colorectal cancer counterparts. It is concluded that normalized EC may confer a non-leaky and immune suppressed phenotype, an insight that may be exploited to enhance the efficacy of immunotherapy.
