## Supplemental table 1 for "Vascular normalization in breast cancer confers an endothelial immune suppressive gene expression profile"

### Sheet: Sheet1
Endothelial Shb iECKO expression status	GO term: Positive for regulation of T cell activation			GO term: activation of immune response			GO term: cytokine activity
Increased expression			Endothelial genes that may influence immune responses			Endothelial genes that may influence immune responses			Endothelial genes that may influence immune responses
Decreased expression	Gene list	Among these p<0,05 Shb iECKO	Found in GO term positive regulation of regulatory T cell differentiation (p<0,00001)	Gene list	Among these p<0,05 Shb iECKO	Found in GO term T cell receptor signaling (p<8,44E-13)	Gene list	Among these p<0,05 Shb iECKO	Found in GO term positive regulation of T cell migration (p<0,02)
	Rara	Rara	LgaLs9	A2m	Nr1h4	Icosl	6030468B19Rik	Areg	Cxcl12
	Xbp1	Xbp1		Blk	Cd5l	Cd5l	AI182371	Bmp7	Tnfsf4
	Socs5	Socs5		Btn2a2	Tlr12	Innate response (p<8,5E-32)	Aimp1	Tnfsf4	Monocyte differention (p<0,02)
	Rora	Rora		Btnl1	Nlrc4	C2	Areg	Msmp	Bmp4
	Pik3r1	Pik3r1		Btnl10	Fcna	C1qbp	Bmp1	Wnt7b	Vegfa
	Stx11	Stx11		Btnl2	Nlrp1a	Inflammatory response (p<1,2E-8)	Bmp10	Il24	Inflammatory response (p<0,02)
	Atp7a	Atp7a		C1rb	Skint3	Cfh	Bmp15	Tgfb3	Bmp2
	Il6ra	Il6ra		C4bp	Sarm1	Cd36	Bmp2	Cmtm7	Msmp
	Tsc1	Tsc1		C8a	Sla2	T cell activation (p<0,04)	Bmp3	Vegfa	Immune response (p<0,02)
	Bcl6	Bcl6		C8b	Nckap1l	Cd86	Bmp4	Grn	Il24
	Lgals9	Lgals9		Cd300lb	Kcnn4		Bmp5	Cxcl12
	Mfng	Mfng		Cd5l	Tyro3		Bmp6	Wnt9a
	Kmt2a	Kmt2a		Cfhr1	Cd86		Bmp7	Bmp2
	Ercc1	Ercc1		Cfhr2	Nlrp3		Bmp8a	Bmp4
	Abl1	Abl1		Clec7a	Ffar2		Bmp8b
	Tnfsf4	Tnfsf4		Colec10	Icosl		C1qtnf4
	Slc15a4	Slc15a4		Cr2	Ptprs		C3
	Icosl	Icosl		Fcer2a	Src		Ccl1
	Jak3	Jak3		Fcnb	Fcho1		Ccl11
	Jak2	Jak2		Fpr-rs3	F2rl1		Ccl12
	Cd46	Cd46		Fpr-rs4	Bpifb1		Ccl17
	Stat3	Stat3		Fpr-rs6	Ptprj		Ccl19
	Lamp1	Lamp1		Fpr-rs7	Aim2		Ccl2
	Lgals8	Lgals8		Fpr3	Cd14		Ccl20
	Rnf168	Rnf168		Gcsam	Phb2		Ccl21a
	Hmces	Hmces		Gkn2	Cacnb3		Ccl21b
	F2rl1	F2rl1		Gpr33	Ikbke		Ccl22
	Il4ra	Il4ra		Hc	Cfh		Ccl24
	Rorc	Rorc		Ighe	C1qbp		Ccl25
	Notch2	Notch2		Ighg1	Ecsit		Ccl26
	Ptk2b	Ptk2b		Ighg2b	Casp1		Ccl27a
	Nlrp3	Nlrp3		Ighg2c	Cd36		Ccl28
	Sema6d	Sema6d		Ighg3	C2		Ccl3
	Nckap1l	Nckap1l		Klre1	Siva1		Ccl4
	Icos	Icos		Klri1	Tec		Ccl5
	Msh2			Krt1	Ywhae		Ccl6
	Swap70			Lrrc19	Otulin		Ccl7
	Dock11			Mbl1	Rps3		Ccl8
	Lgals1			Mbl2	Traf3		Ccl9
	Irf1			Mog	Gusb		Cd40lg
	Gpr183			Ms4a1	Bax		Cer1
	Otud5			Ncr3-ps	Kcnj8		Cklf
	Rnf8			Nr1h4	Nlrx1		Clcf1
	Hspd1			Oas1f	Brcc3		Cmtm2a
	Slamf6			Oas1h	Lrrc14		Cmtm2b
	H2-DMb2			Peli3	Rftn1		Cmtm3
	Apbb1ip			Ptgs2os	Elf1		Cmtm5
	Phf14			Reg3g	Flot1		Cmtm7
	Coro1a			Sh2d1a	Hcfc2		Cmtm8
	Smad7			Skint1	Irgm1		Cntf
	Rps6			Skint10	Abl1		Crlf1
	Irf9			Skint11	Nploc4		Crlf2
	Pms2			Skint2	Plscr2		Csf1
	Il18			Skint4	Peli1		Csf2
	H2-DMb1			Skint5	Mef2c		Csf3
	Gadd45g			Skint6	Igtp		Ctf1
	Pagr1a			Skint7	Prkce		Ctf2
	Il27			Skint8	Irf3		Cx3cl1
	Eomes			Skint9	Rnf34		Cxcl1
	Stat5a			Slc46a2	Gbp7		Cxcl10
	Itgb8			Tespa1	Rapgef1		Cxcl11
	Pck1			Themis3	Znfx1		Cxcl12
	Foxp1			Tmigd3	Ifih1		Cxcl13
	Ptprc			Trat1	Oas1a		Cxcl14
	Enpp1			Trav7-2	Appl2		Cxcl15
	Zbtb7b			Trim31	Plekha1		Cxcl16
	Kctd9			Usp17le	Lats2		Cxcl2
	Bcl3			Vsig4	Map3k7		Cxcl3
	Lgals3			Vtcn1	Irak2		Cxcl5
	Pglyrp2			Zfp683	Rnf135		Cxcl9
	Psen2			Znrf4	Zbp1		Ebi3
	Opa1			Zp3r	Sec14l1		Eda
	Slc11a1			Klrc2	Prkch		Edn1
	Cd180			Cd22	Trim30a		Epo
	Plcl2			Gbp2b	Fyn		Fam3b
	Il12rb2			Themis	Tarbp2		Fam3c
	Tlr4			Ccr7	Fosl2		Fasl
	Relb			Tlr12	Nod1		Fgf2
	Dock10			Tlr1	Prkd2		Flt3l
	Rc3h2			Fcna	Xiap		Gdf1
	Cd74			Igha	Ankrd17		Gdf10
	Fgl2			Blnk	Eif2ak2		Gdf11
	Exosc3			Tyrobp	Mndal		Gdf15
	Itgal			Tlr8	Gbp5		Gdf2
	Ccr7			Nlrc4	Usp46		Gdf3
	Lcp1			C6	Pik3r1		Gdf5
	Havcr2			Cd72	Pde4b		Gdf6
	Tnfsf13			Traf3ip3	Mapk11		Gdf7
	Ung			Lpxn	Casp4		Gdf9
	Il12a			Tlr7	Rab11fip2		Gh
	Cd40			Btk	Plcg1		Gm13271
	Ly9			Trem2	Pde4d		Gm13272
	Gapt			Cd300ld	Ifi203		Gm13275
	Aplf			Cfi	Trim3		Gm13276
	Spi1			Cd8b1	Oas1b		Gm13277
	Fcer1g			Treml4	Oasl1		Gm13283
	Spn			C1qc	Rsad2		Gpi1
	Nkg7			Ctla4	Trex1		Grem1
	Tyrobp			C1qa	Dhx58		Grem2
	Trem2			Nlrp1a	Cd46		Grn
	Atad5			Tlr9	Slc15a4		Hc
	Eif2ak4			C1qb			Hmgb1
	Zfp683			C5ar1			Ifna1
	Brd2			Scimp			Ifna11
	Zfp35			Cd53			Ifna12
	Il12b			Havcr2			Ifna13
	Ptger4			Skint3			Ifna13
	Ccr2			C3ar1			Ifna14
	Gpr65			Fcer1g			Ifna15
	Ripk2			Cd300lf			Ifna16
	Plcg2			Card11			Ifna2
	Ceacam1			Sarm1			Ifna4
	Nfkbiz			Fpr1			Ifna5
	Tmem98			Ticam2			Ifna6
	Mtor			Clec4n			Ifna7
	Ascl2			Ighm			Ifna9
	Ada			Klri2			Ifnab
	Clec4d			Sla2			Ifnb1
	Icam1			Myo1g			Ifne
	Batf			Clec7a			Ifng
	Clec4e			Tifab			Ifnk
	Ifna4			Cd8a			Ifnl2
	Cd40lg			Cfd			Ifnl3
	Ifnb1			Nfam1			Ifnz
	Rag2			Cd19			Il10
	Il6			Tyro3			Il11
	Pf4			Cd226			Il12a
	Fcgr4			Bcl2a1d			Il12b
	Il23a			Mefv			Il13
	Tnfaip3			Cd300a			Il15
	Cd19			Cd79b			Il16
	St3gal1			Nckap1l			Il17a
	Il2			C5ar2			Il17b
	Nbn			Ffar2			Il17c
	Hmgb1			C7			Il17d
	Cd69			Pik3ap1			Il17f
	Psen1			Kcnn4			Il18
	Lfng			Ptpn6			Il19
	Ifne			Clec2i			Il1a
	Tfrc			S100a9			Il1b
	Myb			Fpr2			Il1f10
	Gm13283			Laptm5			Il1rn
	Lef1			Stap1			Il2
	6030468B19Rik			Lgals3			Il20
	Ccl19			Gpld1			Il21
	Cdh17			Nlrp3			Il22
	Gata3			Casr			Il23a
	Supt6			Prkcb			Il24
	Ccr6			Il1b			Il25
	Ifnz			Klrk1			Il27
	Dll1			Icosl			Il3
	Shb			Src			Il31
	Irf8			Ptprs			Il33
	Zc3h12a			Cd86			Il34
	Stat4			Tlr5			Il4
	Tbk1			Lacc1			Il5
	Mad2l2			Bpifb1			Il6
	Cd81			Ptprc			Il7
	Cd160			Ezr			Il9
	Ifna12			S100a8			Inha
	Il21			Clec4e			Inhba
	Pagr1a			C1ra			Inhbb
	Entpd7			Btn1a1			Inhbc
	Anxa1			Tlr13			Inhbe
	Plxna1			F2rl1			Kitl
	Msh6			Pycard			Lefty1
	Pou2af1			Irf5			Lefty2
	Cracr2a			Tnf			Lif
	Il27ra			Thy1			Lta
	Hlx			C3			Ltb
	Gm13272			Cd300lb			Mif
	Prkcz			Fcho1			Msmp
	Ifnab			Ifi205			Mstn
	Mdk			Zap70			Nampt
	Itm2a			S100a14			Ndp
	Malt1			Cfp			Nodal
	Ddrgk1			Eif2b1			Osm
	Tnfsf18			Oas1d			Pf4
	Rab27a			Ptprj			Pglyrp1
	Parp3			Cd14			Ppbp
	Trp53bp1			Themis2			Prl7d1
	Ifng			Fosl1			Scg2
	Pglyrp1			Aim2			Scgb3a1
	Unc13d			Cyba			Sectm1a
	H2-M3			Rnf39			Sectm1b
	Nfkbid			Tlr2			Slurp1
	Pdp2			Arrb2			Spp1
	Brd4			Colec12			Tgfb1
	Ap1g1			Klrc3			Tgfb2
	Ep300			Frk			Tgfb3
	Foxp3			Cd79a			Thpo
	Rc3h1			Tnip3			Timp1
	Trp53			Plcg2			Tnf
	Itfg2			Gzmk			Tnfsf10
	Irf4			Shb			Tnfsf11
	Il10			Phb2			Tnfsf12
	Itgb6			Ecsit			Tnfsf13
	Lig4			Trim30c			Tnfsf13b
	Pms2			Serping1			Tnfsf14
	Men1			Lck			Tnfsf15
	Clcf1			Tlr6			Tnfsf18
	Slfn2			Cfh			Tnfsf4
	Muc19			Mapkapk3			Tnfsf8
	Xrcc4			C4b			Tnfsf9
	Exo1			Cacnb3			Tslp
	Mlh1			Nlrp1b			Vegfa
	Stat6			Elp6			Wnt1
	Il18r1			Ubash3a			Wnt10a
	Tgfb1			Smpdl3b			Wnt10b
	Sema4a			C1rl			Wnt11
	Rif1			Lbp			Wnt16
	Cd28			Hspd1			Wnt2
	Paxip1			Kcnj8			Wnt2b
	Pcyt1a			Cd59a			Wnt3
	Loxl3			Nr1h3			Wnt3a
	Tbx21			Nfatc2			Wnt4
	Il12rb1			Slc15a3			Wnt5a
	Ndfip1			Smpdl3a			Wnt5b
	Aicda			Ikbke			Wnt6
	Ccl20			Casp1			Wnt7a
	Gm13271			Cd36			Wnt7b
	Gm13275			C1qbp			Wnt8a
	Gm13276			Nr1d1			Wnt8b
	Gm13277			Clu			Wnt9a
	Ifna1			Siva1			Wnt9b
	Ifna11			Zdhhc12			Xcl1
	Ifna13			Ptpn2
	Ifna13			Rps3
	Ifna14			Kcnk13
	Ifna15			C2
	Ifna16			Ywhae
	Ifna2			Ipo5
	Ifna5			Colec11
	Ifna6			Cd3e
	Ifna7			Trim32
	Ifna9			Tec
	Ifnk			Pcbp2
	Il4			Pawr
	Mir181b-1			Eif2b2
	Mir181b-2			Tril
	Mir301			Blvra
	Mir326			Otulin
	Mir873a			Bax
	Nkx2-3			Trex1
	Pglyrp3			Traf3
	Pglyrp4			Rnf7
				Tab1
				Cmklr1
				Btnl9
				Ly96
				Zcchc3
				AI182371
				Spsb3
				Cpt1a
				Zc3h12a
				Crp
				Gusb
				Tax1bp1
				Lat2
				Tnfrsf21
				Nlrx1
				Slc19a1
				P2rx7
				Arf6
				Banf1
				Rab7b
				Lcp2
				Rtn4
				Rgcc
				Lipa
				Nos2
				Plcl2
				Hsp90aa1
				Parp1
				Cmtm3
				Ppt1
				Mapkapk2
				Cyld
				Plscr1
				Psen1
				Abhd8
				Lat
				Brcc3
				Tkfc
				Ap3b1
				Ccdc134
				Slc39a6
				Hras
				Kat5
				Zdhhc5
				Unc93b1
				Eif2b3
				Tspan6
				Rab13
				Rap1a
				Mfhas1
				Malt1
				Lamp2
				Tomm70a
				Dusp22
				Ube2n
				Sirt2
				Hspa8
				Cfb
				Rnf115
				Itpripl1
				Lrrc14
				Zdhhc4
				Hmgb1
				App
				Gramd4
				Csk
				Nono
				Myd88
				Xrcc5
				Pqbp1
				Rela
				Shc1
				Fcrl5
				Irak3
				Btrc
				Ddx3x
				Mavs
				Pja2
				Nfkbil1
				Eif2b5
				Rnf144a
				Ubqln1
				Ninj1
				Cd2ap
				Ddx56
				Hsp90b1
				Trim65
				Akt1
				Fcmr
				Nagk
				Map2k3
				Sppl3
				Lrch4
				Rnf125
				Riok3
				Abhd17a
				Xrcc6
				Cd47
				Hcfc2
				Sh2b2
				Prkd1
				Rnf185
				Cd55
				Nek7
				Zdhhc3
				Phpt1
				Nfkbid
				C1s1
				Ticam1
				Trim5
				Pspc1
				Tifa
				Tmem126a
				Crkl
				Gpr108
				Irf4
				Lats1
				Ltf
				Ddx41
				Clpb
				Gbp2
				Epg5
				Dusp3
				Lyn
				Txk
				Grb2
				Nras
				Ufl1
				Nr4a3
				Ppp2ca
				Matr3
				Cav1
				Nck1
				Cactin
				Pepd
				Pum2
				Lsm14a
				Rab29
				Usp15
				Hexim1
				Khdrbs1
				Tnip1
				Elf1
				Lgr4
				Irak4
				Naglu
				Slc39a10
				Prnp
				Trim25
				Irak1
				Plscr2
				Rc3h1
				Wnk1
				Mapk1
				Mapk14
				Nlrc3
				Cd81
				Pten
				Rps6ka3
				Gps2
				Rbm14
				Aars2
				Becn1
				Stoml2
				Dhx33
				Pdpk1
				Vav3
				Cd38
				Gm15441
				Dgkz
				Nek9
				Irgm1
				Dpp8
				Trim12c
				Otud4
				Kcnk6
				Appl1
				Lrrfip2
				Sos1
				Bcar1
				Prkdc
				Ubr2
				Ranbp2
				Sqstm1
				Bmx
				Bcl10
				Csnk1a1
				Dpp9
				Zc3hav1
				Gsdmd
				Ikbkg
				Sfpq
				Psen2
				Nod2
				Trim15
				Flot1
				Ceacam1
				Bag6
				Cd274
				Tbk1
				Cul5
				Trim11
				Mark4
				Nfkbia
				Mapk8
				Zdhhc18
				Rictor
				Map2k6
				Dab2ip
				Lime1
				Mef2c
				Cd28
				Gbp3
				Itch
				Nfkb1
				Casp6
				Masp2
				Oas1c
				Cblb
				Abl1
				Cd276
				Braf
				Klhl6
				Sin3a
				Xpnpep1
				Ppp6c
				Zdhhc1
				Igtp
				Rc3h2
				Usp9x
				Gm12250
				Rftn1
				Foxp1
				Cr1l
				Gbp7
				Rnf34
				Trim56
				Masp1
				Eif2b4
				Ripk2
				Rbck1
				Peli1
				Irgm2
				Stk11
				Fbxl2
				Gpatch3
				Irf7
				Nfkbiz
				Atat1
				Irf2
				Ada
				Prkce
				Zdhhc9
				Cptp
				Gdi1
				Fyn
				Foxp3
				Wdfy1
				Irf3
				Pum1
				Chuk
				Tirap
				Ifih1
				Prkch
				Nploc4
				Rapgef1
				Plekha1
				Tarbp2
				Lats2
				Usp12
				Irak2
				Fosl2
				Aurkb
				Sec14l1
				Irf1
				Letmd1
				Tnfaip3
				Dennd1b
				Tlr3
				Ifng
				Hspa1b
				Znfx1
				Nlrp10
				Rabgef1
				Xiap
				Tnip2
				Rnf135
				Casp4
				Oas1a
				Oas3
				Ogt
				Appl2
				Syk
				Zbp1
				Bcl2
				Traf6
				Usp50
				Prkd2
				Cd247
				Eif2ak2
				Trim30a
				Map3k7
				Nod1
				Ankrd17
				Pde4b
				Tlr4
				Plcg1
				Gbp5
				Cacnb4
				Ifi204
				Hspa1a
				Pik3r1
				Rnf170
				Mndal
				Mapk11
				Gata3
				Rnf31
				Znrf1
				Rab11fip2
				Skap1
				Trim3
				Ifi35
				Pde4d
				Ifi203
				Usp46
				C9
				Trim30d
				Tlr11
				Oasl1
				Oas1b
				Oas1g
				Btnl6
				Lyplal1
				Ddx60
				Rsad2
				Trex1
				Dhx58
				Nmi
				Esr1
				Alpk1
				Lax1
				Ptpn22
				Nlrp6
				Oas1e
				Cd46
				Slc15a4
				Slc15a2
				Klrc1
				Ermap
				C8g
				C4a
				Cd59b
				Susd4
				Cd160
				Itk
				Pram1
				Gfi1
				Klrd1
				C1s2
				Btnl4
