## Supplemental table 2 for "Vascular normalization in breast cancer confers an endothelial immune suppressive gene expression profile"

### Sheet: Index
	Table S2: Transcription factor alterations between normal human breast and human breast cancer endothelial cells.
	Sheet 1: shared transcription factors. The target genes are listed.
		Transcription factors (TF) altered and increased for human arterial, capillary, venous and Shb iECKO are listed as well as those shared between the gene sets.
	Sheet 2: TF gene target binding sites.
		Potential binding of the set of transcription factors to the target genes are listed.
	Sheet 3: Enriched TF for the target genes, shows transcription factors with enriched binding potential among the target genes.
		BCL6 stands out as a transcription factor that displayed significantly different expression between the conditions with enriched binding to 10 of the target genes.

### Sheet: Shared transcription factors
Correlating immune regulatory genes for all EC wo Bmp2, Cd83	Correlating immune regulatory genes arterial EC	TF artery (277)	TF artery increased (100)	TF capillary (568)	TF capillary increased (179)	TF venous (350)	TF venous increased (122)	KO TF increased (145)	KO TF decreased (102)	Shared increased	Shared decreased	All shared TF	shared increased artery	shared decreased artery	shared increased vein	shared decreased vein	shared increased capillary	shared decreased capillary
Axl	Axl	Actn4	ACTN4	Abhd2	ADNP	Aff1	AFF1	Arglu1	2810021J22Rik	ARGLU1	AIP	AIP	ARGLU1	BCL6	ELF1	ASCC1	ARGLU1	AIP
Bmp4	Bmp4	Aff1	AFF1	Actn1	AFF1	Ahdc1	AHR	Arrb1	Acss2	CEBPG	ASCC1	ARGLU1	FUS	CEBPZ	FOSL2	C1QBP	CEBPG	ASCC1
C1qbp	Bmp7	Ahr	AHR	Actn4	AFF3	Ahr	ARID5A	Atf7	Aip	CREBRF	ATF6B	ASCC1	GATA2	CREB5	HDAC9	CEBPZ	CREBRF	ATF6B
Cd36	C1qbp	Akirin1	ARGLU1	Adnp	AHR	Akirin2	ARID5B	Batf2	Ascc1	ELF1	BCL6	ATF6B	GTF2I	HMGA2	HIVEP2	CREB5	ELF1	C1QBP
Cd44	Cd36	Akirin2	ASAH1	Aebp1	ARGLU1	Apex1	ATF6	Bcorl1	Atf6b	FOSL2	C1QBP	BCL6	HES1	JDP2	KMT2E	DDX1	FOSL2	CREB5
Cd63	Cd44	Arglu1	BBX	Aff1	ARID5A	Ar	ATOH8	Birc2	Bcl11b	FUS	CEBPZ	C1QBP	KAT6B	MED30	MEOX2	JDP2	FUS	DDX1
Cd82	Cd63	Arid5b	BHLHE40	Aff3	ARID5B	Arid3a	BUD31	Brd8	Bcl6	GATA2	CREB5	CEBPG	LDB2	NME2	NFAT5	NACC2	GATA2	DRAP1
Cfh	Cd82	Asah1	BTG2	Ahdc1	ASXL1	Arid5a	CASZ1	Cbfa2t3	Bhlhe41	GTF2I	DDX1	CEBPZ	MECOM	NOTCH2	NFIB	NME2	HES1	EBF4
Cxcl12	Cd83	Atf7ip	CASP8AP2	Ahr	ATF3	Arid5b	CD274	Cebpg	Bnc1	HDAC9	DRAP1	CREB5	MEF2C	POLR2M	PARP14	NUCKS1	HEY1	ECSIT
Dll4	Cfh	Bach1	DACH1	Aip	ATF6	Arrb1	CREB1	Crebrf	C1qbp	HES1	EBF4	CREBRF	MEOX2	PRRX1	PBX1	PA2G4	HIVEP2	HMGA1
Efnb1	Cxcl12	Basp1	DNAJB1	Apex1	ATF7IP2	Ascc1	CREBBP	Dcaf6	Cbfb	HEY1	ECSIT	DDX1	NFIB		PPARD	SP6	HOXB4	HMGA2
Fgd5	Dll4	Bbx	EBF1	Arap1	ATOH8	Asxl1	CREBL2	Ddx5	Cebpe	HIVEP2	HMGA1	DRAP1	NOTCH4		RBPMS	TBX1	KAT6B	HSBP1
Hgf	Efnb1	Bcl10	EGR1	Arglu1	BACH1	Atf3	CREM	Dmtf1	Cebpz	HOXB4	HMGA2	EBF4	PARP14		SP100	TFAP4	LDB2	JDP2
Jag1	Fgd5	Bcl6	EGR3	Arid3a	BATF3	Atf6	DACH1	Elf1	Ciita	KAT6B	HSBP1	ECSIT	PBX1		STAT2	THAP11	NFAT5	MED19
Jam2	Hgf	Bcl6b	EID1	Arid5a	BCL3	Atmin	DAZAP2	Flywch1	Creb5	KMT2E	JDP2	ELF1	PBXIP1		TCF4		PARP14	MED30
Lgals9	Icosl	Bhlhe40	ELF2	Arid5b	BCL6	Atoh8	DRAP1	Fosl2	Ddx1	LDB2	MED19	FOSL2	PML		TSHZ2		PBX1	MXD3
Ltbr	Jag1	Birc2	ELK3	Arl2bp	BCOR	Basp1	E2F6	Foxk1	Drap1	MECOM	MED30	FUS	SOX13				PPARD	NACC2
Msmp	Jam2	Bmal1	EPAS1	Arnt	BHLHE40	Batf3	EBF1	Foxn2	E2f1	MEF2C	MXD3	GATA2	SP100				RBPMS	NME2
Pdgfd	Lgals9	Bmal2	ERF	Arrb1	BTG2	Bcl6b	EID1	Fus	E2f2	MEOX2	NACC2	GTF2I	STAT2				SOX17	NOC2L
Pecam1	Ltbr	Brd4	ERG	Ascc1	CASZ1	Bclaf1	ELF1	Gata2	E2f8	NFAT5	NME2	HDAC9	STAT3				SP100	NUCKS1
Sell c low	Msmp	Btg2	FLI1	Asxl1	CEBPA	Brd7	ELF3	Gm4767	Ebf4	NFIB	NOC2L	HES1	TCF7L2				STAT2	PA2G4
Sema4b	Pdgfd	Bud31	FOS	Atf3	CEBPD	Brd8	ENY2	Gmeb2	Ecsit	NOTCH4	NOTCH2	HEY1	TDRD3				STAT3	POLR2M
Tnfsf4 a low	Pecam1	C1d	FOSB	Atf6	CEBPG	Btg2	EPAS1	Gtf2i	Eid1	PARP14	NUCKS1	HIVEP2	TSHZ2				TCF7L2	PRRX1
Vegfa	Sell	Camta1	FOXN3	Atf6b	CEBPZ	Bud31	ERG	Hcfc2	Elf3	PBX1	PA2G4	HMGA1					TSHZ2	RUVBL2
Vwf	Sema4b	Casp8ap2	FOXP1	Atf7	CIC	C1d	ESR2	Hdac9	Eno1b	PBXIP1	POLR2M	HMGA2					YLPM1	SP6
	Vegfa	Ccar1	FUS	Atf7ip	CIITA	C1qbp	EWSR1	Hes1	Esx1	PML	PRRX1	HOXB4					ZHX1	TAF6L
	Vwf	Cd274	GATA2	Atf7ip2	CREBBP	Carm1	FLI1	Hey1	Foxa1	PPARD	RUVBL2	HSBP1					ZHX3	TBX1
		Cdc5l	GTF2I	Atmin	CREBRF	Casz1	FOSL1	Hivep2	Foxo4	RBPMS	SP6	JDP2						TFAP4
		Cdyl	HES1	Atoh8	CSRNP1	Ccnd1	FOSL2	Hoxa3	Foxs1	SOX13	TAF6L	KAT6B						TWIST2
		Cdyl2	HES5	Atxn7l3	DDX5	Cd274	FOXC1	Hoxa5	Hes7	SOX17	TBX1	KMT2E						UBE2L3
		Cebpb	HNRNPU	Bach1	DNAJB1	Cdyl	FOXN3	Hoxa6	Heyl	SP100	TFAP4	LDB2						ZFP3
		Cebpg	HOXB3	Basp1	EBF1	Cebpb	FOXP1	Hoxb2	Hmga1	STAT2	THAP11	MECOM
		Cebpz	HSPA1A	Batf3	EGR2	Cebpz	GLIS3	Hoxb4	Hmga2	STAT3	TWIST2	MED19
		Cited2	ID1	Bcl10	EGR3	Cir1	GPBP1	Hoxb5	Hoxc10	TCF4	UBE2L3	MED30
		Cited4	ID2	Bcl3	EID1	Cited2	HDAC9	Hoxb6	Hoxc4	TCF7L2	ZFP3	MEF2C
		Cops2	ID3	Bcl6	ELF1	Cited4	HDX	Hoxb9	Hsbp1	TDRD3		MEOX2
		Creb3	IRF1	Bcl6b	ELF2	Cops2	HIF1A	Hoxd3	Jdp2	TSHZ2		MXD3
		Creb5	IRF2BP2	Bclaf3	ELK3	Creb1	HIVEP1	Hoxd4	Klf5	YLPM1		NACC2
		Crem	IRF2BPL	Bcor	ENY2	Creb3l4	HIVEP2	Hoxd8	Lmo1	ZHX1		NFAT5
		Ctcf	IRF9	Bhlhe40	EPAS1	Creb5	HLX	Ing4	Med19	ZHX3		NFIB
		Cux1	JUP	Bmal2	ERF	Crebbp	HMGA1	Irf3	Med30			NME2
		Dach1	KAT2B	Brd7	ERG	Crebl2	HSBP1	Kat6b	Mxd3			NOC2L
		Ddit3	KAT6B	Brd8	ESR2	Crebzf	HSF1	Kdm1a	Mybl2			NOTCH2
		Dmtf1	KCTD15	Btg2	ETS2	Crem	ID3	Kdm2a	Nacad			NOTCH4
		Dnajb1	KLF13	Bud31	ETV1	Ctcf	IRF2BP2	Klf3	Nacc2			NUCKS1
		Dot1l	KLF2	C1d	ETV3	Dach1	IRF2BPL	Klf8	Nfix			PA2G4
		Dyrk1a	KLF4	C1qbp	ETV6	Dazap2	IRF7	Kmt2e	Nme2			PARP14
		Ebf1	LCOR	Camta1	EZH2	Ddx1	IRF9	Ldb2	Noc2l			PBX1
		Egr1	LDB2	Camta2	FLI1	Ddx5	JMJD1C	Lpin3	Notch2			PBXIP1
		Egr3	LMCD1	Carm1	FOS	Deaf1	KAT2B	Mecom	Nr1h4			PML
		Egr4	LRRFIP1	Casp8ap2	FOSB	Dmtf1	KLF7	Med31	Nr5a1			POLR2M
		Eid1	LYL1	Casz1	FOSL2	Dnajb1	KMT2C	Med6	Nucks1			PPARD
		Eid2	MECOM	Cc2d1b	FOXC1	Drap1	KMT2E	Mef2c	Pa2g4			PRRX1
		Elf2	MED29	Ccar1	FOXN3	E2f5	LHX6	Meox2	Pax5			RBPMS
		Elk3	MEF2C	Ccdc124	FOXP1	E2f6	LITAF	Mier1	Pax6			RUVBL2
		Eno1	MEOX2	Ccdc62	FUS	Ebf1	MAFK	Mta2	Pax9			SOX13
		Ep300	MLXIP	Ccnd1	GATA2	Egr1	MAX	Mtf1	Polr2m			SOX17
		Epas1	NFATC3	Cdca4	GATA6	Eid1	MED13	Ncor1	Pparg			SP100
		Erf	NFIA	Cdk9	HDX	Elf1	MED13L	Nfat5	Prrx1			SP6
		Erg	NFIB	Cdyl	HES1	Elf3	MED24	Nfatc1	Prrx2			STAT2
		Esrra	NFIX	Cdyl2	HES5	En2	MEF2A	Nfib	Rcor2			STAT3
		Ets2	NIBAN2	Cebpa	HEY1	Eny2	MEOX1	Notch4	Rhox1			TAF6L
		Fhl2	NOTCH1	Cebpb	HIPK3	Epas1	MEOX2	Nrf1	Rhox2g			TBX1
		Fiz1	NOTCH4	Cebpd	HIVEP1	Erg	MLXIP	Nrip1	Rora			TCF4
		Fli1	NR4A1	Cebpg	HIVEP2	Esr2	NAB1	Nsd1	Rorc			TCF7L2
		Fos	NUCKS1	Cebpz	HLF	Esrra	NACA	Parp10	Runx1			TDRD3
		Fosb	PARP14	Ciao1	HMGB1	Ets1	NCOA1	Parp14	Ruvbl2			TFAP4
		Fosl2	PARP9	Cic	HOXB4	Ets2	NCOA4	Pbx1	Satb2			THAP11
		Foxf1	PBX1	Ciita	HSBP1L1	Ewsr1	NCOA7	Pbx2	Sohlh2			TSHZ2
		Foxn3	PBXIP1	Cir1	HSPA1A	Ezh1	NFAT5	Pbxip1	Sox9			TWIST2
		Foxo1	PML	Cited4	ID1	Fhl3	NFATC2	Peg3	Sp6			UBE2L3
		Foxp1	PPARG	Clock	ID2	Fli1	NFE2L2	Phf12	Spib			YLPM1
		Fus	PRDM16	Cnot7	ID3	Fos	NFIB	Plscr2	Taf6l			ZFP3
		Gata2	PRMT2	Cnot9	ID4	Fosb	NFKBIZ	Pml	Tbx1			ZHX1
		Gmeb2	PSIP1	Cops5	IRF1	Fosl1	NPAS3	Pou2f1	Tbx15			ZHX3
		Gtf2i	RUNX1T1	Creb3	IRF2BP2	Fosl2	NR1H2	Pou6f1	Tbx2
		Hdac9	SERTAD1	Creb3l1	IRF2BPL	Foxc1	NR1H3	Ppard	Tbx4
		Hdgf	SNAI1	Creb3l2	IRF7	Foxj3	NUP98	Rara	Tfap2a
		Hes1	SOX13	Creb5	IRF9	Foxn2	PARP14	Rbm39	Tfap4
		Hes5	SOX18	Crebbp	JMJD1C	Foxn3	PARP9	Rbpms	Thap11
		Hey1	SOX5	Crebrf	JUNB	Foxo1	PBX1	Rcor3	Trerf1
		Hey2	SP100	Crem	KAT2B	Foxp1	PDLIM1	Rere	Twist2
		Hif1a	SP110	Csrnp1	KAT6A	Glis3	PLAGL1	Rslcan18	Ube2l3
		Hipk2	STAT1	Ctbp1	KAT6B	Gpbp1	PLSCR1	Scrt2	Zbtb7c
		Hivep1	STAT2	Ctbp2	KCTD15	Gps2	PMF1	Setd3	Zfp239
		Hivep2	STAT3	Ctcf	KLF10	Hdac7	PPARD	Smad1	Zfp3
		Hmga2	STAT6	Cux1	KLF11	Hdac9	PPRC1	Smad2	Zfp459
		Hnrnpu	TACC1	Daxx	KLF2	Hdgf	RALY	Smarcd2	Zfp524
		Hoxb2	TCF7L2	Dcaf6	KLF4	Hdx	RBPMS	Snai3	Zfp558
		Hoxb3	TDRD3	Ddit3	KLF5	Hes1	REL	Sox13	Zfp59
		Hoxb9	TEAD4	Ddx1	LDB2	Hes6	RORA	Sox17	Zfp612
		Hoxd1	TFDP2	Ddx5	LITAF	Hic1	RUNX1	Sp100	Zfp704
		Hoxd10	THRA	Ddx54	LMCD1	Hif1a	SKIL	Stat2	Zfp712
		Hoxd11	TLE5	Deaf1	LMO4	Hif3a	SMAD7	Stat3	Zfp719
		Hspa1a	TOB1	Dhrs7b	LRRFIP1	Hipk1	SOX7	Stat5b	Zfp758
		Id1	TOB2	Dmap1	MED13	Hipk3	SP100	Supt20	Zfp84
		Id2	TRIM38	Dmtf1	MED13L	Hivep1	SP110	Tada1	Zfp85
		Id3	TRIM5	Dnajb1	MEOX1	Hivep2	SP4	Taf15	Zfp935
		Irf1	TSHZ2	Dot1l	MLXIP	Hlx	SQSTM1	Tcf4	Zfp938
		Irf2	ZBTB20	Drap1	MRTFB	Hmga1	STAT1	Tcf7l2	Zfp954
		Irf2bp2	#N/A	E2f3	MSX1	Hmgb1	STAT2	Tdrd3	Zfp963
		Irf2bpl	#N/A	E2f4	MYC	Hnrnpu	STAT5A	Tle1	Zkscan4
		Irf9	#N/A	E2f5	NAB1	Homez	SUB1	Tle3
		Jdp2	#N/A	E4f1	NACA	Hoxa10	TCF4	Trim30a
		Jup	#N/A	Eaf1	NCOA1	Hoxa11	TEAD1	Trrap
		Kat2b	#N/A	Ebf1	NCOA7	Hoxa5	TEAD2	Tshz2
		Kat5	#N/A	Ebf4	NFAT5	Hoxb2	TFDP2	Tshz3
		Kat6b	#N/A	Ecsit	NFATC2	Hoxb4	TGIF1	Vhl
		Kctd15	#N/A	Edf1	NFATC3	Hoxb9	THRB	Xbp1
		Kdm5b	#N/A	Egr2	NFE2L2	Hoxd10	TRIM21	Ylpm1
		Kdm7a	#N/A	Egr3	NFIA	Hsbp1	TRIM25	Zbed6
		Klf13	#N/A	Eid1	NFIL3	Hsf1	TRIM38	Zbtb17
		Klf2	#N/A	Elf1	NFIX	Hspa1a	TRIM5	Zbtb34
		Klf3	#N/A	Elf2	NKX3-1	Hyal2	TSC22D1	Zbtb38
		Klf4	#N/A	Elk1	NPAS3	Id3	TSHZ1	Zbtb46
		Klf6	#N/A	Elk3	NPM1	Irf2	TSHZ2	Zeb1
		Klf7	#N/A	Elk4	NR1H3	Irf2bp1	UBE2L3	Zfhx2
		Kmt2e	#N/A	Elob	NR3C2	Irf2bp2	USP16	Zfp101
		Lcor	#N/A	Eno1	NR4A2	Irf2bpl	ven up	Zfp119a
		Ldb2	#N/A	Eny2	NUP98	Irf3	WWTR1	Zfp120
		Lmcd1	#N/A	Epas1	PARP14	Irf7	ZBTB18	Zfp169
		Lpin2	#N/A	Erf	PARP9	Irf8	ZBTB20	Zfp28
		Lrrfip1	#N/A	Erg	PBX1	Irf9	#N/A	Zfp287
		Lyl1	#N/A	Esr2	PDLIM1	Jdp2	#N/A	Zfp317
		Maff	#N/A	Esrra	PER2	Jmjd1c	#N/A	Zfp354c
		Mafg	#N/A	Ets1	PLAGL1	Jun	#N/A	Zfp423
		Maml2	#N/A	Ets2	PLSCR1	Junb	#N/A	Zfp523
		Mecom	#N/A	Etv1	PPARD	Jund	#N/A	Zfp563
		Med10	#N/A	Etv3	PPRC1	Kat2b	#N/A	Zfp579
		Med13	#N/A	Etv5	PRDM1	Kat5	#N/A	Zfp597
		Med14	#N/A	Etv6	PROX1	Kdm1a	#N/A	Zfp599
		Med21	#N/A	Ezh1	PURB	Kdm2a	#N/A	Zfp664
		Med27	#N/A	Ezh2	RBPMS	Kdm3a	#N/A	Zfp68
		Med29	#N/A	Fbxl19	REL	Kdm5b	#N/A	Zfp69
		Med30	#N/A	Fhl2	REST	Kdm7a	#N/A	Zfp740
		Med6	#N/A	Fhl3	RFX2	Klf10	#N/A	Zfp871
		Med7	#N/A	Fli1	RORA	Klf13	#N/A	Zfp964
		Mef2a	#N/A	Flywch1	RUNX1	Klf16	#N/A	Zhx1
		Mef2c	#N/A	Fos	RYBP	Klf2	#N/A	Zhx3
		Mef2d	#N/A	Fosb	SERTAD1	Klf3	#N/A	Zkscan3
		Meis2	#N/A	Fosl2	SERTAD2	Klf4	#N/A	Zkscan8
		Meox2	#N/A	Foxc1	SIRT1	Klf7	#N/A	Zmynd8
		Mga	#N/A	Foxj2	SKI	Kmt2c	#N/A	Zscan20
		Mier1	#N/A	Foxj3	SKIL	Kmt2e	#N/A	Zscan26
		Mier3	#N/A	Foxk1	SMAD7	Lhx6	#N/A
		Mlxip	#N/A	Foxn2	SMAD9	Litaf	#N/A
		Mxd1	#N/A	Foxn3	SNAI1	Lmo2	#N/A
		Mynn	#N/A	Foxp1	SNAI2	Lpin2	#N/A
		Mysm1	#N/A	Fus	SOX17	Lyl1	#N/A
		N4bp2l2	#N/A	Gata2	SOX6	Maff	#N/A
		Naca	#N/A	Gata6	SOX7	Mafg	#N/A
		Ncoa7	#N/A	Gmeb1	SP100	Mafk	#N/A
		Ncor2	#N/A	Gmeb2	SP110	Maml2	#N/A
		Nfatc3	#N/A	Gon4l	SP4	Max	#N/A
		Nfe2l2	#N/A	Gps2	SQSTM1	Maz	#N/A
		Nfia	#N/A	Hdac1	STAT1	Med10	#N/A
		Nfib	#N/A	Hdac3	STAT2	Med13	#N/A
		Nfil3	#N/A	Hdac5	STAT3	Med13l	#N/A
		Nfix	#N/A	Hdac7	SUB1	Med16	#N/A
		Nfkb1	#N/A	Hdgf	TCF7L2	Med24	#N/A
		Nfkb2	#N/A	Hdx	TEAD4	Med6	#N/A
		Nfyb	#N/A	Hes1	TFB2M	Med7	#N/A
		Niban2	#N/A	Hes5	TFDP2	Med8	#N/A
		Nkx3-1	#N/A	Hey1	TGIF2	Mef2a	#N/A
		Nme2	#N/A	Hhex	TOB1	Mef2d	#N/A
		Notch1	#N/A	Hic1	TRIM25	Meox1	#N/A
		Notch2	#N/A	Hif1a	TRIM5	Meox2	#N/A
		Notch4	#N/A	Hif1an	TSC22D1	Mlx	#N/A
		Npat	#N/A	Hif3a	TSHZ2	Mlxip	#N/A
		Npm1	#N/A	Hipk1	USP16	Mms19	#N/A
		Nr1d1	#N/A	Hipk3	VDR	Msx1	#N/A
		Nr4a1	#N/A	Hivep1	WDR43	Mta1	#N/A
		Nrip1	#N/A	Hivep2	WWTR1	Mta3	#N/A
		Nucks1	#N/A	Hlf	YLPM1	Mxi1	#N/A
		Nup98	#N/A	Hmga1	ZBTB2	Mycn	#N/A
		Nupr1	#N/A	Hmga2	ZHX1	Myef2	#N/A
		Parp14	#N/A	Hmgb1	ZHX3	Mynn	#N/A
		Parp9	#N/A	Hmgb2	ZSCAN2	Mysm1	#N/A
		Pbx1	#N/A	Homez	#N/A	Nab1	#N/A
		Pbx3	#N/A	Hoxa10	#N/A	Naca	#N/A
		Pbxip1	#N/A	Hoxa9	#N/A	Nacc2	#N/A
		Pcbp1	#N/A	Hoxb2	#N/A	Ncoa1	#N/A
		Pde3a	#N/A	Hoxb4	#N/A	Ncoa4	#N/A
		Phf10	#N/A	Hoxb5	#N/A	Ncoa7	#N/A
		Pml	#N/A	Hoxb6	#N/A	Ncor2	#N/A
		Polr2m	#N/A	Hoxb8	#N/A	Nfat5	#N/A
		Pparg	#N/A	Hoxb9	#N/A	Nfatc2	#N/A
		Prdm16	#N/A	Hoxd10	#N/A	Nfe2l1	#N/A
		Prmt2	#N/A	Hsbp1	#N/A	Nfe2l2	#N/A
		Prrx1	#N/A	Hsbp1l1	#N/A	Nfib	#N/A
		Psip1	#N/A	Hspa1a	#N/A	Nfic	#N/A
		Psmd9	#N/A	Hyal2	#N/A	Nfil3	#N/A
		Qki	#N/A	Id1	#N/A	Nfkbiz	#N/A
		Rap2c	#N/A	Id2	#N/A	Nfxl1	#N/A
		Rarb	#N/A	Id3	#N/A	Nfyb	#N/A
		Rbbp8	#N/A	Id4	#N/A	Nkrf	#N/A
		Rbm39	#N/A	Ing4	#N/A	Nme2	#N/A
		Rela	#N/A	Irf1	#N/A	Notch1	#N/A
		Relb	#N/A	Irf2	#N/A	Npas2	#N/A
		Rfx1	#N/A	Irf2bp2	#N/A	Npas3	#N/A
		Rlf	#N/A	Irf2bpl	#N/A	Npat	#N/A
		Rpf2	#N/A	Irf3	#N/A	Nr1d1	#N/A
		Runx1t1	#N/A	Irf7	#N/A	Nr1d2	#N/A
		Ruvbl1	#N/A	Irf9	#N/A	Nr1h2	#N/A
		Rybp	#N/A	Jdp2	#N/A	Nr1h3	#N/A
		Sall3	#N/A	Jmjd1c	#N/A	Nr2f2	#N/A
		Sall4	#N/A	Jun	#N/A	Nr2f6	#N/A
		Sap18	#N/A	Junb	#N/A	Nr5a2	#N/A
		Sap30	#N/A	Jund	#N/A	Nrip1	#N/A
		Sertad1	#N/A	Jup	#N/A	Nucks1	#N/A
		Setd5	#N/A	Kat2b	#N/A	Nup98	#N/A
		Sfr1	#N/A	Kat5	#N/A	Pa2g4	#N/A
		Sirt1	#N/A	Kat6a	#N/A	Paqr8	#N/A
		Sirt6	#N/A	Kat6b	#N/A	Parp14	#N/A
		Smad2	#N/A	Kat7	#N/A	Parp9	#N/A
		Smad3	#N/A	Kat8	#N/A	Pbx1	#N/A
		Smarcd1	#N/A	Kctd15	#N/A	Pcbp1	#N/A
		Snai1	#N/A	Kdm1a	#N/A	Pdlim1	#N/A
		Snw1	#N/A	Kdm3a	#N/A	Phf10	#N/A
		Sox13	#N/A	Kdm5b	#N/A	Pkn1	#N/A
		Sox17	#N/A	Kdm7a	#N/A	Plagl1	#N/A
		Sox18	#N/A	Klf10	#N/A	Plscr1	#N/A
		Sox4	#N/A	Klf11	#N/A	Pmf1	#N/A
		Sox5	#N/A	Klf2	#N/A	Pou2f1	#N/A
		Sp1	#N/A	Klf3	#N/A	Pou3f1	#N/A
		Sp100	#N/A	Klf4	#N/A	Ppara	#N/A
		Sp110	#N/A	Klf5	#N/A	Ppard	#N/A
		Sp2	#N/A	Klf6	#N/A	Pprc1	#N/A
		Sqstm1	#N/A	Kmt2d	#N/A	Prox1	#N/A
		Sra1	#N/A	Ldb2	#N/A	Prpf6	#N/A
		Srebf1	#N/A	Lhx6	#N/A	Psmc3ip	#N/A
		Srf	#N/A	Limd1	#N/A	Psmd9	#N/A
		Stat1	#N/A	Litaf	#N/A	Pura	#N/A
		Stat2	#N/A	Lmcd1	#N/A	Raly	#N/A
		Stat3	#N/A	Lmo4	#N/A	Rbpj	#N/A
		Stat6	#N/A	Lpin1	#N/A	Rbpms	#N/A
		Sub1	#N/A	Lpin2	#N/A	Rcor3	#N/A
		Tacc1	#N/A	Lrrfip1	#N/A	Rel	#N/A
		Taf9	#N/A	Lyl1	#N/A	Rfx1	#N/A
		Tbx3	#N/A	Mad2l2	#N/A	Rfx8	#N/A
		Tcf15	#N/A	Maff	#N/A	Rlf	#N/A
		Tcf4	#N/A	Mafg	#N/A	Rora	#N/A
		Tcf7l2	#N/A	Maged1	#N/A	Rreb1	#N/A
		Tdrd3	#N/A	Maml1	#N/A	Runx1	#N/A
		Tead4	#N/A	Maml2	#N/A	Sap18	#N/A
		Tfdp2	#N/A	Maml3	#N/A	Sap30	#N/A
		Tgfb1i1	#N/A	Map3k10	#N/A	Scx	#N/A
		Tgif1	#N/A	Maz	#N/A	Setd3	#N/A
		Tgif2	#N/A	Mecom	#N/A	Sfr1	#N/A
		Thra	#N/A	Mecp2	#N/A	Sirt6	#N/A
		Tle5	#N/A	Med10	#N/A	Six5	#N/A
		Tob1	#N/A	Med11	#N/A	Skil	#N/A
		Tob2	#N/A	Med13	#N/A	Smad1	#N/A
		Trib3	#N/A	Med13l	#N/A	Smad5	#N/A
		Trim13	#N/A	Med15	#N/A	Smad7	#N/A
		Trim28	#N/A	Med16	#N/A	Smarcb1	#N/A
		Trim38	#N/A	Med18	#N/A	Smarcd1	#N/A
		Trim5	#N/A	Med19	#N/A	Snw1	#N/A
		Tsg101	#N/A	Med20	#N/A	Sox17	#N/A
		Tshz1	#N/A	Med22	#N/A	Sox18	#N/A
		Tshz2	#N/A	Med27	#N/A	Sox7	#N/A
		Twist1	#N/A	Med30	#N/A	Sox8	#N/A
		Vhl	#N/A	Med31	#N/A	Sp100	#N/A
		Wbp2	#N/A	Med6	#N/A	Sp110	#N/A
		Xbp1	#N/A	Med7	#N/A	Sp4	#N/A
		Zbtb1	#N/A	Med8	#N/A	Sp6	#N/A
		Zbtb10	#N/A	Mef2d	#N/A	Spen	#N/A
		Zbtb11	#N/A	Men1	#N/A	Sqstm1	#N/A
		Zbtb17	#N/A	Meox1	#N/A	Sra1	#N/A
		Zbtb20	#N/A	Mga	#N/A	Srebf1	#N/A
		Zbtb21	#N/A	Mideas	#N/A	Srebf2	#N/A
		Zbtb25	#N/A	Mier1	#N/A	Srf	#N/A
		Zbtb43	#N/A	Mlx	#N/A	Stat1	#N/A
		Zbtb48	#N/A	Mlxip	#N/A	Stat2	#N/A
		Zeb1	#N/A	Mms19	#N/A	Stat5a	#N/A
		Zfat	#N/A	Mnt	#N/A	Sting1	#N/A
		Zfhx2	#N/A	Mrtfb	#N/A	Sub1	#N/A
				Msx1	#N/A	Tacc1	#N/A
				Mta1	#N/A	Tada2a	#N/A
				Mtdh	#N/A	Taf11	#N/A
				Mxd3	#N/A	Taf15	#N/A
				Mxd4	#N/A	Tal1	#N/A
				Mybbp1a	#N/A	Tbl1x	#N/A
				Myc	#N/A	Tbx1	#N/A
				Mycbp	#N/A	Tbx3	#N/A
				Mycn	#N/A	Tcf15	#N/A
				Myf6	#N/A	Tcf3	#N/A
				Mysm1	#N/A	Tcf4	#N/A
				Mzf1	#N/A	Tead1	#N/A
				N4bp2l2	#N/A	Tead2	#N/A
				Nab1	#N/A	Tef	#N/A
				Naca	#N/A	Tfam	#N/A
				Nacc1	#N/A	Tfap4	#N/A
				Nacc2	#N/A	Tfdp2	#N/A
				Ncoa1	#N/A	Tgfb1i1	#N/A
				Ncoa6	#N/A	Tgif1	#N/A
				Ncoa7	#N/A	Thap1	#N/A
				Ncor1	#N/A	Thap11	#N/A
				Ncor2	#N/A	Thrb	#N/A
				Nfat5	#N/A	Tle5	#N/A
				Nfatc2	#N/A	Tmf1	#N/A
				Nfatc3	#N/A	Tob1	#N/A
				Nfe2l1	#N/A	Tob2	#N/A
				Nfe2l2	#N/A	Trib3	#N/A
				Nfia	#N/A	Trim13	#N/A
				Nfib	#N/A	Trim21	#N/A
				Nfic	#N/A	Trim24	#N/A
				Nfil3	#N/A	Trim25	#N/A
				Nfix	#N/A	Trim28	#N/A
				Nfkb1	#N/A	Trim38	#N/A
				Nfkb2	#N/A	Trim5	#N/A
				Nfx1	#N/A	Trim8	#N/A
				Nfxl1	#N/A	Trip4	#N/A
				Nfyb	#N/A	Tsc22d1	#N/A
				Nfyc	#N/A	Tsg101	#N/A
				Nkx3-1	#N/A	Tshz1	#N/A
				Nme2	#N/A	Tshz2	#N/A
				Noc2l	#N/A	Twist1	#N/A
				Notch1	#N/A	Ube2l3	#N/A
				Notch4	#N/A	Uri1	#N/A
				Npas2	#N/A	Usf1	#N/A
				Npas3	#N/A	Usp16	#N/A
				Npat	#N/A	Usp22	#N/A
				Npm1	#N/A	Wwtr1	#N/A
				Nr1d1	#N/A	Xbp1	#N/A
				Nr1h2	#N/A	Xpc	#N/A
				Nr1h3	#N/A	Yeats2	#N/A
				Nr2c2	#N/A	Yy1	#N/A
				Nr2f2	#N/A	Zbed6	#N/A
				Nr2f6	#N/A	Zbtb1	#N/A
				Nr3c1	#N/A	Zbtb10	#N/A
				Nr3c2	#N/A	Zbtb11	#N/A
				Nr4a2	#N/A	Zbtb14	#N/A
				Nr5a2	#N/A	Zbtb18	#N/A
				Nrip1	#N/A	Zbtb20	#N/A
				Nsd1	#N/A	Zbtb21	#N/A
				Nucks1	#N/A	Zbtb25	#N/A
				Nup98	#N/A	Zbtb38	#N/A
				Nupr1	#N/A	Zbtb46	#N/A
				Pa2g4	#N/A	Zbtb47	#N/A
				Paqr8	#N/A	Zbtb48	#N/A
				Park7	#N/A	Zbtb6	#N/A
				Parp14	#N/A	Zbtb7a	#N/A
				Parp9	#N/A	Zbtb8a	#N/A
				Pbx1	#N/A	Zc3h8	#N/A
				Pbx2	#N/A	Zfp37	#N/A
				Pcbd1	#N/A	Zfpm1	#N/A
				Pcbp1	#N/A	Zkscan1	#N/A
				Pdlim1	#N/A	Zscan21	#N/A
				Per2	#N/A	Zxdc	#N/A
				Pex14	#N/A		#N/A
				Phb1	#N/A
				Phf10	#N/A
				Pias2	#N/A
				Pias3	#N/A
				Pias4	#N/A
				Pir	#N/A
				Pkm	#N/A
				Pkn1	#N/A
				Plag1	#N/A
				Plagl1	#N/A
				Plscr1	#N/A
				Polr2m	#N/A
				Pou2af2	#N/A
				Pou2f1	#N/A
				Pou5f1	#N/A
				Ppara	#N/A
				Ppard	#N/A
				Ppargc1a	#N/A
				Pprc1	#N/A
				Prdm1	#N/A
				Prdm10	#N/A
				Prdm4	#N/A
				Preb	#N/A
				Prmt5	#N/A
				Prox1	#N/A
				Prpf6	#N/A
				Prrx1	#N/A
				Psmd9	#N/A
				Purb	#N/A
				Rap2c	#N/A
				Rbak	#N/A
				Rbfox2	#N/A
				Rbm14	#N/A
				Rbm39	#N/A
				Rbpj	#N/A
				Rbpms	#N/A
				Rcor3	#N/A
				Rel	#N/A
				Rela	#N/A
				Relb	#N/A
				Rere	#N/A
				Rest	#N/A
				Rfx2	#N/A
				Rfx8	#N/A
				Rfxank	#N/A
				Rlf	#N/A
				Rnf20	#N/A
				Rora	#N/A
				Rreb1	#N/A
				Rrp1b	#N/A
				Runx1	#N/A
				Ruvbl1	#N/A
				Ruvbl2	#N/A
				Rxra	#N/A
				Rybp	#N/A
				Sap30	#N/A
				Sap30l	#N/A
				Scai	#N/A
				Sertad1	#N/A
				Sertad2	#N/A
				Setd3	#N/A
				Setd4	#N/A
				Setd5	#N/A
				Sin3b	#N/A
				Sirt1	#N/A
				Sirt6	#N/A
				Six5	#N/A
				Ski	#N/A
				Skil	#N/A
				Smad1	#N/A
				Smad2	#N/A
				Smad3	#N/A
				Smad4	#N/A
				Smad5	#N/A
				Smad7	#N/A
				Smad9	#N/A
				Smarca4	#N/A
				Smarcb1	#N/A
				Smarcd1	#N/A
				Smarcd2	#N/A
				Snai1	#N/A
				Snai2	#N/A
				Snw1	#N/A
				Sox17	#N/A
				Sox18	#N/A
				Sox6	#N/A
				Sox7	#N/A
				Sp100	#N/A
				Sp110	#N/A
				Sp4	#N/A
				Sp6	#N/A
				Spen	#N/A
				Sqstm1	#N/A
				Sra1	#N/A
				Srebf1	#N/A
				Srebf2	#N/A
				Srf	#N/A
				Ssbp3	#N/A
				Stat1	#N/A
				Stat2	#N/A
				Stat3	#N/A
				Stat6	#N/A
				Sub1	#N/A
				Tacc1	#N/A
				Tada2a	#N/A
				Tada3	#N/A
				Taf11	#N/A
				Taf12	#N/A
				Taf15	#N/A
				Taf6	#N/A
				Taf6l	#N/A
				Tal1	#N/A
				Tbl1x	#N/A
				Tbl1xr1	#N/A
				Tbx1	#N/A
				Tbx3	#N/A
				Tcf15	#N/A
				Tcf20	#N/A
				Tcf3	#N/A
				Tcf4	#N/A
				Tcf7l1	#N/A
				Tcf7l2	#N/A
				Tcfl5	#N/A
				Tead4	#N/A
				Tef	#N/A
				Tefm	#N/A
				Tfap4	#N/A
				Tfb1m	#N/A
				Tfb2m	#N/A
				Tfcp2	#N/A
				Tfdp2	#N/A
				Tgfb1i1	#N/A
				Tgif1	#N/A
				Tgif2	#N/A
				Thap1	#N/A
				Thrap3	#N/A
				Tle2	#N/A
				Tle5	#N/A
				Tmf1	#N/A
				Tob1	#N/A
				Trib3	#N/A
				Trim13	#N/A
				Trim24	#N/A
				Trim25	#N/A
				Trim27	#N/A
				Trim28	#N/A
				Trim32	#N/A
				Trim5	#N/A
				Trim8	#N/A
				Trip4	#N/A
				Tsc22d1	#N/A
				Tsg101	#N/A
				Tshz2	#N/A
				Twist1	#N/A
				Twist2	#N/A
				Ube2l3	#N/A
				Ubp1	#N/A
				Uri1	#N/A
				Usf1	#N/A
				Usp16	#N/A
				Usp22	#N/A
				Vax2	#N/A
				Vdr	#N/A
				Vhl	#N/A
				Wbp2	#N/A
				Wdr43	#N/A
				Wdr77	#N/A
				Wiz	#N/A
				Wtip	#N/A
				Wwtr1	#N/A
				Xbp1	#N/A
				Xpc	#N/A
				Yeats2	#N/A
				Ylpm1	#N/A
				Zbed4	#N/A
				Zbtb1	#N/A
				Zbtb10	#N/A
				Zbtb14	#N/A
				Zbtb17	#N/A
				Zbtb2	#N/A
				Zbtb22	#N/A
				Zbtb25	#N/A
				Zbtb37	#N/A
				Zbtb38	#N/A
				Zbtb41	#N/A
				Zbtb42	#N/A
				Zbtb45	#N/A
				Zbtb46	#N/A
				Zbtb47	#N/A
				Zbtb48	#N/A
				Zbtb49	#N/A
				Zbtb6	#N/A
				Zbtb7a	#N/A
				Zbtb7b	#N/A
				Zc3h8	#N/A
				Zeb1	#N/A
				Zeb2	#N/A
				Zfat	#N/A
				Zfp14	#N/A
				Zfp28	#N/A
				Zfp3	#N/A
				Zfp30	#N/A
				Zfp82	#N/A
				Zfpm1	#N/A
				Zfpm2	#N/A
				Zhx1	#N/A
				Zhx3	#N/A
				Zkscan1	#N/A
				Zkscan8	#N/A
				Zmynd8	#N/A
				Zscan2	#N/A
				Zscan20	#N/A
				Zscan21	#N/A
				Zscan26	#N/A
				Zscan29	#N/A
				Zxdc	#N/A

### Sheet: TF target gene binding sites
Binding among coregulated transciption factors in KO vs WT and control vs cancer EC to enhancer motifs according to Genecards for immune modulatory genes altered in KO vs WT and control vs breast cancer EC.
Immune modulatory target genes	AXL	BMP4	C1QBP	CD36	CD44	CD63	CD82	CFH	CXCL12	DLL4	EFNB1	FGD5	HGF	JAG1	JAM2	LGALS9	LTBR	MSMP	PDGFD	PECAM1	SELL	SEMA4B	TNFSF4	VEGFA	VWF
Transcription factors with binding sites	BCL6	BCL6	CEBPG	NONE	CEBPG	BCL6	CEBPG	ELF1	CEBPG	BCL6	BCL6	BCL6	ELF1	BCL6	NFIB	BCL6	BCL6	BCL6	ELF1	BCL6	ELF1	BCL6	BCL6	BCL6	BCL6
	CEBPG	CEBPG	DRAP1		ELF1	CEBPG	ELF1	PML	DRAP1	DRAP1	CEBPG	CEBPG		CEBPG	TCF7L2	CEBPG	CEBPG	CEBPG	STAT3	CEBPG	HES1	CEBPG	CEBPG	CEBPG	CEBPG
	CEBPZ	DRAP1	ELF1		FOSL2	ELF1	STAT3		ELF1	ELF1	DRAP1	CEBPZ		DRAP1		ELF1	CEBPZ	DRAP1		DRAP1	NFIB	DRAP1	DRAP1	DRAP1	ELF1
	DRAP1	ELF1	FOSL2		SOX13	FOSL2	TCF7L2		GATA2	HES1	ELF1	DRAP1		ELF1		FOSL2	DRAP1	ELF1		ELF1	STAT3	ELF1	ELF1	ELF1	FOSL2
	ELF1	FOSL2	MXD3		STAT3	GATA2	TFAP4		HES1	NFIB	FOSL2	ELF1		FOSL2		GATA2	ELF1	FOSL2		FOSL2		FUS	FOSL2	FOSL2	HES1
	FOSL2	MXD3	PML		TCF7L2	HES1			TFAP4	SOX13	NFIB	FOSL2		MXD3		HES1	FOSL2	HES1		GATA2		GATA2	GATA2	GATA2	NFIB
	HES1	PML	SOX13			NFIB			THAP11	TFAP4	SOX13	GATA2		NFIB		PML	FUS	MXD3		HES1		HES1	HES1	HES1	SOX13
	MXD3	SOX13	STAT3			PML			ZHX1		THAP11	HES1		SOX13		SOX13	GATA2	PML		PML		MXD3	PML	MXD3	STAT3
	NFIB	TCF7L2	TCF7L2			SOX13						MXD3		STAT3		STAT3	HES1	SOX13		SOX13		NFIB	SOX13	NFIB	TCF7L2
	PML	TFAP4	TFAP4			TFAP4						NFIB		TCF7L2		TCF7L2	MXD3	TCF7L2		STAT3		PML	STAT3	PML	TFAP4
	SOX13	THAP11	THAP11			THAP11						PML		TFAP4		TFAP4	NFIB	TFAP4		TCF7L2		SOX13	TCF7L2	SOX13	ZFP3
	TCF7L2											SOX13		THAP11		THAP11	PML	THAP11		TFAP4		STAT3	TFAP4	STAT3
	THAP11											STAT3					SOX13			THAP11		TCF7L2	THAP11	TCF7L2
	THAP4											TCF7L2					STAT3					TFAP4	ZHX1	TFAP4
	ZFP3											TFAP4					TCF7L2					THAP11		THAP11
	ZHX1											THAP11					TFAP4					ZFP3		ZHX1
												ZHX1					THAP11					ZHX1
																	ZFP3
																	ZHX1

### Sheet: Enriched TF for target genes 
Enriched trancription gactors binding to immune regulatory genes. BCL6 was among the genes that showed differences in expression in KO vs WT and control vs tumor EC. There were 10 of 35 genes that had enriched binding for this factor (yellow lines).
geneSet	motif	NES	AUC	TF_highConf	TF_lowConf	nEnrGenes	rankAtMax	enrichedGenes
geneSet	hocomoco__NR4A1_HUMAN.H11MO.0.A	5.13	0.177	Nr4a1 (inferredBy_Orthology).		8	558	Bmp4;Bmp7;Cd36;Dll4;Efnb1;Hgf;Il24;Vegfa
geneSet	transfac_public__M00433	4.7	0.166	Hmx3 (directAnnotation).		10	853	Bmp4;Cd36;Cd86;Cxcl12;Efnb1;Hgf;Jam2;Pdgfd;Pecam1;Vwf
geneSet	hdpi__ARNTL	4.3	0.154	Arntl (inferredBy_Orthology).		8	675	Bmp7;Cd36;Cd44;Cd82;Efnb1;Jag1;Vegfa;Vwf
geneSet	transfac_public__M00266	4.28	0.154	Foxc2 (inferredBy_Orthology).	Foxj2 (inferredBy_MotifSimilarity).	8	700	Axl;Bmp2;Bmp7;C2;Cd82;Cd83;Cxcl12;Vegfa
geneSet	transfac_pro__M05349	4.24	0.153	Snai3 (inferredBy_Orthology).		14	2608	Bmp2;Bmp7;Ccr4;Cd44;Cd5l;Cxcl12;Dll4;Efnb1;Hgf;Jag1;Lgals9;Ltbr;Msmp;Vegfa
geneSet	metacluster_79.2	4.09	0.149	Zfp46 (directAnnotation).		6	384	Cd36;Cd82;Fgd5;Jag1;Lgals9;Pdgfd
geneSet	tfdimers__MD00486	3.97	0.146	Stat6; Zfp354c (inferredBy_Orthology).	Ets1; Ets2; Meis1; Ovol2; Pura (inferredBy_MotifSimilarity_n_Orthology).	19	4933	Bmp2;Bmp4;C2;Cd36;Cd5l;Cd82;Cfh;Dll4;Icosl;Il24;Jag1;Jam2;Lgals9;Ltbr;Pdgfd;Sell;Sema4b;Vegfa;Vwf
geneSet	transfac_pro__M07375	3.91	0.144	Bcl6 (directAnnotation).		8	812	Bmp2;Bmp4;C2;Cd36;Cd44;Cd63;Pdgfd;Vegfa
geneSet	transfac_pro__M01275	3.87	0.143	Pdx1 (directAnnotation).		17	3905	Bmp4;C1qbp;Ccr4;Cd36;Cd44;Cd5l;Cd82;Cd83;Cxcl12;Dll4;Fgd5;Icosl;Jag1;Msmp;Sell;Sema3a;Vegfa
geneSet	transfac_pro__M06461	3.8	0.141	Zfp558 (inferredBy_Orthology).		6	384	Cd5l;Cd83;Cxcl12;Dll4;Lgals9;Sema3a
geneSet	transfac_pro__M06756	3.76	0.14	Zfp646 (inferredBy_Orthology).		6	465	Bmp4;Cd44;Cd5l;Cd82;Icosl;Jag1
geneSet	taipale_cyt_meth__POU6F1_TYATTANNNNTYATTA_FL_meth_repr	3.74	0.139	Pou6f1 (inferredBy_Orthology).	Pdx1 (inferredBy_MotifSimilarity_n_Orthology).	6	492	Bmp4;Bmp7;Efnb1;Icosl;Ltbr;Msmp
geneSet	swissregulon__hs__HMX1	3.62	0.136	Hmx1 (inferredBy_Orthology).		6	675	Cxcl12;Dll4;Efnb1;Hgf;Jam2;Pecam1
geneSet	transfac_pro__M02085	3.61	0.136	Bcl6 (directAnnotation).		7	708	Bmp2;C2;Cd63;Cxcl12;Efnb1;Pdgfd;Vegfa
geneSet	metacluster_74.24	3.58	0.135	Hnf1a (directAnnotation).	Hnf1b (inferredBy_MotifSimilarity). Runx1 (inferredBy_MotifSimilarity_n_Orthology).	6	693	Cd36;Dll4;Hgf;Jag1;Msmp;Vegfa
geneSet	tfdimers__MD00545	3.58	0.135	Ets1; Sox10 (inferredBy_Orthology).	Ikzf2; Lef1; Ltf; Mzf1; Nkx3-2; Stat1; Thra; Yy1 (inferredBy_MotifSimilarity_n_Orthology).	8	1140	Bmp2;Bmp4;Cd36;Cd86;Fgd5;Hgf;Il24;Vwf
geneSet	hocomoco__CPEB1_HUMAN.H11MO.0.D	3.31	0.127	Cpeb1 (inferredBy_Orthology).	Zfp287; Zfp362 (inferredBy_MotifSimilarity_n_Orthology).	10	1505	Axl;Bmp2;Bmp4;C2;Cd36;Cxcl12;Icosl;Jag1;Vegfa;Vwf
geneSet	metacluster_161.70	3.3	0.127	En2 (inferredBy_Orthology).	Alx3; Alx4; Bsx; Dlx3; Dlx5; Gsx1; Isx; Lhx4; Mnx1; Msx1; Msx2; Prrx2 (inferredBy_MotifSimilarity_n_Orthology).	20	4933	Bmp4;Bmp7;C1qbp;Cd36;Cd44;Cd5l;Cd82;Cxcl12;Dll4;Efnb1;Fgd5;Hgf;Icosl;Il24;Jag1;Msmp;Sell;Sema4b;Tnfsf4;Vwf
geneSet	transfac_pro__M03847	3.3	0.127	Sox15 (directAnnotation).		14	2372	Bmp4;Cd36;Cd44;Cd5l;Cd82;Cd86;Cxcl12;Jag1;Lgals9;Sema3a;Sema4b;Tnfsf4;Vegfa;Vwf
geneSet	hdpi__YEATS4	3.28	0.127	Yeats4 (inferredBy_Orthology).		7	675	Bmp7;C2;Cd44;Cd82;Dll4;Hgf;Tnfsf4
geneSet	metacluster_74.5	3.28	0.126	Hnf1b (directAnnotation).	Hnf1a (inferredBy_MotifSimilarity). Irx4; Nr1h4; Nr1i2; Nr1i3; Pbx1; Pparg; Rxra (inferredBy_MotifSimilarity_n_Orthology).	5	362	Cd83;Dll4;Icosl;Msmp;Vegfa
geneSet	metacluster_161.13	3.25	0.126	Isx (inferredBy_Orthology).	Alx3; En2; Gbx2; Lhx4; Mnx1; Msx2; Prrx2; Rhox10; Vsx1; Vsx2 (inferredBy_MotifSimilarity_n_Orthology).	15	3085	Bmp2;Bmp7;C1qbp;Ccr4;Cd36;Cd44;Cd82;Cxcl12;Dll4;Icosl;Jag1;Msmp;Pecam1;Tnfsf4;Vwf
geneSet	hocomoco__NR4A1_MOUSE.H11MO.0.B	3.24	0.126	Nr4a1 (directAnnotation).		7	882	Bmp7;Cd36;Dll4;Efnb1;Hgf;Il24;Vegfa
geneSet	transfac_pro__M06549	3.23	0.125	Gm4924 (inferredBy_Orthology).		5	384	Bmp4;Cxcl12;Dll4;Hgf;Pdgfd
geneSet	taipale_cyt_meth__POU6F1_NTAATKAGSN_FL_meth	3.22	0.125	Pou6f1 (inferredBy_Orthology).		7	991	Bmp7;C2;Cd36;Cd44;Dll4;Icosl;Tnfsf4
geneSet	transfac_pro__M01250	3.22	0.125	E2f1 (directAnnotation).		11	2241	Bmp4;Bmp7;Cd36;Cd63;Cd82;Cd83;Cxcl12;Dll4;Efnb1;Hgf;Vegfa
geneSet	transfac_pro__M02879	3.21	0.125	Mafb (directAnnotation).		6	758	Axl;Cd82;Cxcl12;Dll4;Efnb1;Jag1
geneSet	metacluster_161.8	3.17	0.124	Rhox10 (inferredBy_Orthology).	Alx3; Bsx; Dlx4; Dlx5; Dlx6; En1; Gbx2; Gsx1; Gsx2; Hoxb2; Hoxb5; Isx; Lhx4; Mnx1; Msx1; Msx2; Prrx2; Rax; Vsx1; Vsx2 (inferredBy_MotifSimilarity_n_Orthology).	6	675	Bmp7;Dll4;Icosl;Jag1;Msmp;Tnfsf4
geneSet	tfdimers__MD00174	3.12	0.122	Pdx1; Stat6 (inferredBy_Orthology).	Spi1 (inferredBy_MotifSimilarity). Atf5; Bach1; Bach2; Bptf; Cdx2; Cebpb; Crx; Dbp; Dbx2; E2f1; Elf1; Elf2; Elf4; Elf5; Elk1; Elk3; Elk4; Erf; Erg; Ets1; Ets2; Etv4; Etv6; Fli1; Fos; Fosb; Fosl1; Fosl2; Foxg1; Foxo1; Gabpa; Gabpb1; Gata1; Gata2; Gata3; Gata4; Gata5; Gata6; Hdx; Hmga1b; Hmga2; Hnf4a; Hnf4g; Hoxa13; Ikzf1; Irf8; Jun; Junb; Jund; Klf4; Lef1; Maf; Mafb; Maff; Mafg; Mafk; Nfatc3; Nfe2…	6	842	Bmp2;Bmp7;C1qbp;Cd36;Cfh;Icosl
geneSet	taipale_tf_pairs__ELK1_HOXB13_RNCGGAANYNRTWAAN_CAP	3.1	0.122	Elk1; Hoxb13 (inferredBy_Orthology).	Elf3; Erg; Ets1; Ets2; Etv1; Etv2; Etv3; Etv4; Etv5; Fli1; Gabpa; Hoxa13; Hoxb9; Hoxc11; Hoxc12; Hoxd13 (inferredBy_MotifSimilarity). Dlx2; Dlx3; Ehf; Elk3; Elk4; Erf; Hoxa2; Hoxd12; Prrxl1 (inferredBy_MotifSimilarity_n_Orthology).	8	1113	Cd36;Cd82;Dll4;Efnb1;Il24;Jam2;Msmp;Vegfa
geneSet	transfac_pro__M06953	3.09	0.121	Vax1 (directAnnotation).		3	60	Cd83;Sema4b;Vegfa
geneSet	cisbp__M00256	3.06	0.121	Foxc1 (inferredBy_Orthology).		8	1113	Bmp4;Cd82;Cd83;Cxcl12;Dll4;Hgf;Icosl;Jag1
geneSet	taipale_cyt_meth__NR4A1_NAAAGGTCAN_eDBD_1	3.01	0.119	Nr4a1 (inferredBy_Orthology).		7	882	Axl;Bmp2;Bmp7;Cd36;Dll4;Hgf;Jam2
